# A role of extracellular vesicle-mediated inter-organ communication in obesity-related arrhythmia

**DOI:** 10.1101/2025.09.13.676027

**Authors:** Worawan B. Limpitikul, Marta Garcia-Contreras, Michael J. Betti, Paul Spangler, Quanhu Sheng, Steffen Pabel, Samuel Sossalla, Ling Xiao, Emeli Chatterjee, Patrick T. Ellinor, Eric R. Gamazon, Ravi Shah, Saumya Das

## Abstract

Obesity contributes to the risk of cardiac arrhythmias, but the exact mechanism remains unclear. Here, we show visceral adipose tissue-derived extracellular vesicles (VAT EVs) from individuals with obesity prolong action potential duration (APD) and impair calcium handling in stem cell-derived cardiomyocytes, in addition to activating fibroblasts and macrophages towards a pro-fibrotic/inflammatory state, thereby creating pro-arrhythmic substrate. Adipose-derived EVs target the heart in obese mice, suggesting the potential for direct communication. Transcriptome-wide genetic association (TWAS) and epigenetic studies anchored on genes differentially expressed in cardiomyocytes, fibroblasts, and macrophages after VAT-EV exposure identified genes significantly associated with QT interval and atrial fibrillation. Finally, as a proof-of-principle, we pharmacologically blocked TRPC3 (a VAT-EV-induced ion channel) in cardiomyocytes, restoring the APD towards normality. This molecular genetic evidence supports an EV-mediated direct communication pathway between adipose tissue and the heart in arrhythmogenesis, offering a new paradigm to identify mediators of cardiovascular disease in obesity.

**Graphical Abstract:** 
