## Supplementary Table 6 for "A role of extracellular vesicle-mediated inter-organ communication in obesity-related arrhythmia"

### Sheet: overlap_atria_vent
						Atrial			Ventricular
Feature_gene_name		Feature_chr	Feature_start	Feature_end	Feature_gene_biotype	pvalue	padj	FoldChange	pvalue	padj	FoldChange
A2M	ENSG00000175899.14	chr12	9067664	9116229	protein_coding	1.3310166795211e-35	1.11193133407192e-31	4.41493	7.17919098073597e-16	1.13244558530129e-11	2.21324
ABTB2	ENSG00000166016.5	chr11	34150988	34358008	protein_coding	5.26946543610808e-07	5.717027825097e-05	1.84731	8.4158761803713501E-4	7.9820294629782698E-2	1.52452
ADAMTSL4	ENSG00000143382.14	chr1	150549369	150560937	protein_coding	0.00134597	0.0294351	1.46007	1.82662162912126E-4	3.4714613949106903E-2	1.3972
AHNAK2	ENSG00000185567.6	chr14	104937244	104978357	protein_coding	1.23572415896157e-12	6.8996883683477e-10	1.84401	9.0938459861276001E-4	8.2916951783339202E-2	1.54601
APOBEC2	ENSG00000124701.5	chr6	41053304	41064511	protein_coding	0.00692181	0.0876567	1.40043	3.07771980824569E-4	4.7133934228414998E-2	1.34055
ASB2	ENSG00000100628.11	chr14	93934153	93976791	protein_coding	1.48830529721519e-08	2.7940005512215e-06	2.10408	3.7285356382735598E-4	5.1741164601962E-2	1.33606
ASS1	ENSG00000130707.17	chr9	130444929	130501274	protein_coding	0.000140467	0.00549629	0.598426	1.1099313670162401E-3	9.4129340770506206E-2	0.627588
ATRNL1	ENSG00000107518.17	chr10	115093365	115948992	protein_coding	7.61945994982213e-07	7.66903233985711e-05	0.568236	3.01739151884198e-09	9.51926676364268e-06	0.42228
C7	ENSG00000112936.18	chr5	40909252	40982939	protein_coding	1.27927789910754e-06	0.000122138	1.46444	3.93779328737828e-05	1.1600472626308899E-2	1.47919
CALCOCO1	ENSG00000012822.15	chr12	53708517	53727745	protein_coding	0.00298681	0.0510865	0.705271	2.21554752085045e-06	1.7474023296947499E-3	0.661783
CAPN2	ENSG00000162909.17	chr1	223701593	223776018	protein_coding	2.66705111829101e-08	4.59392681282537e-06	1.56759	5.1977350322427503E-4	6.4029538281070206E-2	1.35628
CCDC34	ENSG00000109881.16	chr11	27330827	27363868	protein_coding	7.72332679402055e-14	5.61049322063023e-11	0.450111	4.08677706412677e-11	3.22324107047678e-07	0.596022
CEND1	ENSG00000184524.5	chr11	787104	790123	protein_coding	4.5259630681844e-11	1.68043979873833e-08	4.62959	1.1440536499559401E-3	9.5483080816957402E-2	1.80469
CLUH	ENSG00000132361.16	chr17	2689386	2712663	protein_coding	0.00645211	0.0835801	1.35083	1.09198241466132e-05	5.3827908152711303E-3	1.39994
CNTN5	ENSG00000149972.10	chr11	99020953	100358885	protein_coding	2.25813847402466e-08	4.01929439181244e-06	0.402294	7.4225434303811996E-4	7.5537548432795504E-2	0.595277
CNTNAP1	ENSG00000108797.11	chr17	42682613	42699814	protein_coding	0.00117548	0.0267267	1.51064	1.77278215041145E-4	3.4102275171451403E-2	1.60351
COL11A2	ENSG00000204248.10	chr6	33162681	33192499	protein_coding	1.34137551063055e-08	2.58950982391599e-06	0.398267	3.90457633634874e-05	1.1600472626308899E-2	0.695969
COL21A1	ENSG00000124749.16	chr6	56056590	56394094	protein_coding	5.24041305332424e-05	0.0025686	0.521512	5.59215695393069e-05	1.52087385847074E-2	0.700793
CSRP3	ENSG00000129170.9	chr11	19182037	19210571	protein_coding	6.37601840559672e-05	0.00300086	1.50379	5.0355486069823699E-4	6.3040272798841196E-2	1.34455
CTNND2	ENSG00000169862.18	chr5	10971840	11904043	protein_coding	7.53234159868246e-08	1.05756607925031e-05	1.69548	1.53864958717275E-4	3.1116228959055199E-2	1.43937
DHCR24	ENSG00000116133.12	chr1	54849627	54887271	protein_coding	0.00298483	0.0510865	2.38316	1.30223187927736e-06	1.2838378539825699E-3	1.91916
ELOVL6	ENSG00000170522.9	chr4	110045846	110199199	protein_coding	7.65636142580783e-05	0.00349344	2.15648	1.7285518168556901E-4	3.3661946122323101E-2	1.7939
ENO1	ENSG00000074800.15	chr1	8861000	8879250	protein_coding	0.000423423	0.012724	1.37415	2.3574231721215701E-4	4.1317770130050599E-2	1.41359
ETV5	ENSG00000244405.7	chr3	186046308	186110318	protein_coding	1.69784769331277e-07	2.16546864579159e-05	2.02981	1.47088407272868e-09	5.80043134080557e-06	2.46059
FASN	ENSG00000169710.8	chr17	82078333	82098332	protein_coding	0.000992863	0.0239008	1.34355	8.9436314073555701E-4	8.2320006682748095E-2	1.39638
FDPS	ENSG00000160752.14	chr1	155308748	155320666	protein_coding	1.99551478488905e-06	0.000179253	1.69237	9.18954537724215e-05	2.1675966427535501E-2	1.53411
GALNT18	ENSG00000110328.5	chr11	11270876	11622005	protein_coding	0.00113357	0.0260877	0.571477	2.45726198959317E-4	4.2131359373742003E-2	0.595786
GFOD1	ENSG00000145990.10	chr6	13357830	13487662	protein_coding	0.000493084	0.0142042	2.56616	1.6067176336139e-06	1.4524677606672001E-3	1.77506
H19	H19	chr11	1995130	2001470	lncRNA	7.16801467971523e-07	7.30263349199281e-05	2.94182	1.65743753594584e-06	1.4524677606672001E-3	1.68689
HMGCR	ENSG00000113161.15	chr5	75336329	75362104	protein_coding	0.000486884	0.0140498	1.62555	1.26592475229306e-05	5.7053420121916196E-3	1.98401
IDI1	ENSG00000067064.11	chr10	1039152	1049170	protein_coding	0.00167873	0.0343308	1.58494	2.06656890650716e-07	3.2598057931243902E-4	2.28542
IGDCC4	ENSG00000103742.11	chr15	65381464	65423072	protein_coding	1.33521454638788e-05	0.000871436	0.591887	6.32744819219842E-4	6.9589581544298298E-2	0.613304
ITSN2	ENSG00000198399.14	chr2	24202864	24360714	protein_coding	2.93098815062237e-10	8.90380909465428e-08	0.586324	5.6009456372356796E-4	6.4962732707173301E-2	0.734365
JAG2	ENSG00000184916.8	chr14	105140981	105168824	protein_coding	5.3887749118767e-10	1.52602798690908e-07	2.05359	2.93830712489846e-06	2.1067662085521902E-3	1.86762
JMY	ENSG00000152409.8	chr5	79236189	79327215	protein_coding	6.68693479463549e-08	9.71524404771911e-06	0.619858	5.3175285373527304E-4	6.4029538281070206E-2	0.675324
KRT18	ENSG00000111057.10	chr12	52948871	52952901	protein_coding	6.74818791819629e-05	0.00312964	1.71266	3.97125346659491e-05	1.1600472626308899E-2	1.40722
KRT8	ENSG00000170421.12	chr12	52897187	52949954	protein_coding	3.50262552901705e-06	0.000289712	1.73946	1.1994954731624301E-3	9.8546049967001198E-2	1.31208
LDLR	ENSG00000130164.13	chr19	11089362	11133816	protein_coding	3.39136235164899e-23	9.44381369522521e-20	3.11852	5.38042992640609e-05	1.48896318700227E-2	3.12682
LEFTY2	ENSG00000143768.12	chr1	225936598	225941489	protein_coding	7.01465748752937e-28	3.90669657672136e-24	0.22422	7.0515566416247399E-4	7.3663082427144796E-2	0.243908
LINC00843	ENSG00000178440.5	chr10	49972763	49982053	lincRNA	0.00850933	0.0994919	0.476018	5.7016379268954502E-4	6.5172200477426598E-2	5.18761
LINC00881	LINC00881	chr3	157088806	157101137	lncRNA	3.98368684995903e-09	8.87459198521539e-07	0.509432	4.95797817692335e-08	9.77589347034862e-05	0.645376
LINGO1	ENSG00000169783.12	chr15	77613027	77820900	protein_coding	2.58009297528408e-09	6.15831334729235e-07	2.57504	3.35164667302763e-05	1.07895662490486E-2	2.2712
lnc-EGR3-1	lnc-EGR3-1	chr8	22679013	22684009	lncRNA	0.000174945	0.0064525	0.272261	3.6309447548521398E-4	5.1137966574140797E-2	15.4232
lnc-OSBPL9-6	lnc-OSBPL9-6	chr1	51530172	51538169	lncRNA	0.00156928	0.0325709	0.451173	3.7393766734015901E-4	5.1741164601962E-2	0.295555
lnc-ZNF572-3	lnc-ZNF572-3	chr8	125012451	125020276	lncRNA	0.00061765	0.0167736	4.0129	2.1131594803561299E-4	3.9215267815455999E-2	3.15511
LRP8	ENSG00000157193.16	chr1	53242364	53328070	protein_coding	0.000524812	0.0148838	1.51753	8.07952950851462e-06	4.5516606595467704E-3	1.9335
MARS2	ENSG00000247626.4	chr2	197705369	197708387	protein_coding	0.000672207	0.0178841	2.20149	2.5816144640524699E-4	4.2865670058909101E-2	2.28158
MASP1	ENSG00000127241.16	chr3	187217285	187292022	protein_coding	1.08648368322775e-12	6.48320334977472e-10	2.0436	1.2387275638370599E-4	2.6766696701322899E-2	1.44465
MFAP2	ENSG00000117122.13	chr1	16974502	16980835	protein_coding	5.24401478962613e-07	5.717027825097e-05	0.532177	2.61875898930336e-07	3.7553003906610197E-4	0.580419
MFAP4	ENSG00000166482.11	chr17	19383442	19387240	protein_coding	5.01314024718671e-13	3.10220545370354e-10	0.395857	1.2514433832790199E-3	9.8968431534375997E-2	0.67593
MIR4435-2HG	MIR4435-2HG	chr2	111036776	111699033	lncRNA	0.000618411	0.0167736	1.8764	6.3527955765049803E-4	6.9589581544298298E-2	1.59916
MSMO1	ENSG00000052802.12	chr4	165327623	165343160	protein_coding	0.000287608	0.00940543	1.90377	1.837721729838e-08	4.83137042774411e-05	2.51707
MTCH2	ENSG00000109919.9	chr11	47617315	47642623	protein_coding	0.00232361	0.0435235	1.28903	3.2358596218812701E-4	4.9079278534187698E-2	1.30984
MVP	ENSG00000013364.18	chr16	29820394	29848039	protein_coding	0.00154538	0.0321602	1.40731	2.1793195329152201E-4	3.9972774781633399E-2	1.55573
MYO1B	ENSG00000128641.18	chr2	191245185	191425389	protein_coding	4.77000525965775e-08	7.11582570342516e-06	1.91389	1.01284454343452E-3	8.9254803509140002E-2	1.35686
NFIA	ENSG00000162599.15	chr1	60865259	61462793	protein_coding	3.33369419458289e-06	0.000282738	1.7281	4.6318555937143802E-4	5.9400723687195602E-2	1.41589
NRP2	ENSG00000118257.16	chr2	205681990	205798133	protein_coding	0.00531244	0.0744009	0.700446	4.0684804805204e-08	9.16803015710412e-05	0.540389
NT5DC3	ENSG00000111696.11	chr12	103770453	103841197	protein_coding	0.00057681	0.0158787	1.6561	4.2545906527296801E-4	5.5926594130131603E-2	2.14866
NUDT16	ENSG00000198585.11	chr3	131381671	131388830	protein_coding	0.00284058	0.0492328	0.722143	3.2819980083106199E-4	4.9080055776647799E-2	0.725013
PANX1	ENSG00000110218.8	chr11	94128928	94181972	protein_coding	0.000113342	0.00471048	1.60225	1.79228731019206e-05	7.06788500774238E-3	1.70518
PGAM5	ENSG00000247077.6	chr12	132710819	132722734	protein_coding	0.000346871	0.0108734	1.45789	8.5012105349331201E-4	7.9820294629782698E-2	1.47952
PKIG	ENSG00000168734.13	chr20	44531785	44624247	protein_coding	0.000215734	0.00763663	0.682543	8.02755378357079e-05	1.9764977697273999E-2	0.641308
PLXNA2	ENSG00000076356.6	chr1	208022242	208244320	protein_coding	9.78910751362842e-11	3.40742517370216e-08	1.73442	1.05516433937441E-3	9.0951706498863E-2	1.33058
PLXNC1	ENSG00000136040.8	chr12	94148723	94307675	protein_coding	0.000120422	0.00490733	0.568803	4.44518462075296e-06	2.5969756373243401E-3	0.618525
QPRT	ENSG00000103485.17	chr16	29679008	29698699	protein_coding	0.000446963	0.0131788	0.71585	1.3251125856951799E-4	2.78697679023409E-2	0.651971
RF01972	ENSG00000275266.1	chr11	1996540	1996610	misc_RNA	3.46372628181838e-05	0.00187288	3.13019	7.03437034711251e-05	1.78967996540891E-2	3.30454
RIMS3	ENSG00000117016.9	chr1	40620679	40665657	protein_coding	0.00137922	0.0299906	1.64967	4.2661464507695e-05	1.22353080208069E-2	1.69712
SCN9A	ENSG00000169432.15	chr2	166195185	166376001	protein_coding	3.82013019242222e-15	3.9891709534369e-12	3.15356	7.3512001104786002E-4	7.5537548432795504E-2	2.85617
SCUBE3	ENSG00000146197.8	chr6	35214419	35253079	protein_coding	6.17428075571294e-17	1.14622092073835e-13	2.19063	1.02545301274352E-4	2.31078511757376E-2	1.35705
SEC62	ENSG00000008952.16	chr3	169966635	169998373	protein_coding	0.00265967	0.0471238	0.789316	7.4981495741080202E-4	7.5786510030625101E-2	0.744613
SEMA3G	ENSG00000010319.6	chr3	52433053	52445085	protein_coding	0.0014372	0.0307212	0.489388	5.28292482366859E-4	6.4029538281070206E-2	0.512226
SIRPA	ENSG00000198053.11	chr20	1894167	1940592	protein_coding	7.43280310841173e-16	8.87051959538166e-13	2.25127	1.08975542062688e-05	5.3827908152711303E-3	1.35179
SLC6A6	ENSG00000131389.17	chr3	14402576	14489349	protein_coding	4.60135529362616e-16	6.98904038599144e-13	2.36666	8.09318412043991e-10	4.25539621052731e-06	1.83453
SNCA	ENSG00000145335.15	chr4	89724099	89838315	protein_coding	0.00236284	0.0437675	0.665353	3.11478853253522e-05	1.04537604919597E-2	0.632906
SOX4	ENSG00000124766.6	chr6	21592768	21598619	protein_coding	0.000762723	0.0197269	0.778628	1.5002306005519099E-4	3.0733295445592099E-2	0.753025
SOX9	ENSG00000125398.6	chr17	72121020	72126420	protein_coding	2.36645043209215e-08	4.11860977285371e-06	2.18712	3.5522403784179601E-4	5.06766786096884E-2	1.44576
SPRED2	ENSG00000198369.9	chr2	65310851	65432637	protein_coding	0.000258055	0.00871025	1.53888	3.19030404147898e-05	1.0484136656310299E-2	1.91293
SPRY4	ENSG00000187678.9	chr5	142310427	142326455	protein_coding	5.85843991315626e-12	2.84012219932582e-09	2.81206	2.5722614502298298E-4	4.2865670058909101E-2	1.65739
STK17B	ENSG00000081320.10	chr2	196133566	196176503	protein_coding	6.16337639638342e-05	0.00291721	0.619671	7.3714127752782404E-4	7.5537548432795504E-2	0.746522
TCAF1	ENSG00000198420.9	chr7	143851375	143902198	protein_coding	0.00593358	0.0791839	0.752626	2.6964091485191701E-4	4.2962785766405401E-2	0.71623
TFRC	ENSG00000072274.12	chr3	196027183	196082189	protein_coding	0.00020215	0.00731066	1.62295	8.14456415825289e-05	1.9764977697273999E-2	1.73972
TLN1	ENSG00000137076.20	chr9	35696948	35732395	protein_coding	2.39811847124635e-05	0.00138643	1.32987	1.1993231479474199E-3	9.8546049967001198E-2	1.24324
TMTC4	ENSG00000125247.15	chr13	100603927	100675093	protein_coding	3.83368847769118e-05	0.00202061	0.665879	8.84675341245194e-06	4.8120237354488601E-3	0.646986
TNFRSF11B	ENSG00000164761.8	chr8	118923557	118952200	protein_coding	0.00315111	0.0527669	1.97049	2.01866816428222e-05	7.6328656770509899E-3	2.61347
TRIM63	ENSG00000158022.6	chr1	26051304	26068436	protein_coding	0.00265658	0.0471238	0.716508	4.07073983758017e-06	2.5466215386429399E-3	0.696226
TSPAN18	ENSG00000157570.11	chr11	44726465	44932421	protein_coding	1.37276704051861e-20	3.27659881614071e-17	2.66445	3.81766730400132e-07	5.0183236711097304E-4	1.63213
TSPYL2	ENSG00000184205.14	chrX	53082367	53088540	protein_coding	0.00548163	0.0760059	0.699478	1.1021052708145599E-3	9.3970856982858397E-2	0.70955
TUB	ENSG00000166402.8	chr11	8019244	8106112	protein_coding	0.00545002	0.0756338	0.731592	8.3570049334631398E-4	7.9820294629782698E-2	0.638851
TUBB4B	ENSG00000188229.5	chr9	137241213	137243707	protein_coding	1.16827307212496e-05	0.000774584	1.54239	1.22556250574253E-3	9.8968431534375997E-2	1.36315
TUBG1	ENSG00000131462.7	chr17	42609676	42615234	protein_coding	4.56761665523589e-08	7.00144395189736e-06	2.05478	4.1972717412241999E-4	5.5883069758288599E-2	1.37042
UACA	ENSG00000137831.14	chr15	70654554	70763593	protein_coding	0.000415726	0.012532	0.721966	7.7478949942625004E-4	7.6198489040450706E-2	0.672958
WARS	ENSG00000140105.17	chr14	100333788	100376805	protein_coding	0.000104427	0.00443017	1.67686	2.8157914171035901E-4	4.3976528528110903E-2	1.42574
ZFP36L2	ENSG00000152518.7	chr2	43222402	43226609	protein_coding	1.14286738448901e-07	1.53451748764898e-05	0.559979	4.98955159966636E-4	6.2964149546509696E-2	0.754984
